# The expression and function of 28s5-rtsRNA: an update

**DOI:** 10.1101/2022.05.29.492757

**Authors:** Yi Wang, Yanjie Zhao, Shuai Li

## Abstract

Our previous research identified an abundant 28s rRNA 5’ terminal derived small RNA (named 28s5-rtsRNA), which could decrease multiple ribosomal protein mRNA levels. In the last several years, the development of novel high-throughput RNA sequencing methods, exampled as PANDORA-seq, has changed the repertoire of small RNAs. In the present study, we reanalyzed the PANDORA-seq data by using a sRNAbench bioinformatic tool and revealed that 28s5-rtsRNA was among the most abundant small RNAs, particularly after T4PNK treatment during sequencing library preparation. 28s5-rtsRNA pairing with 5.8s rRNA 3’ terminal derived small RNA could also decrease multiple ribosomal mRNA levels. At last, we performed a mutational scan to identify the key nucleotides involved in the 28s5-rtsRNA duplex function.
