## Supplementary Table 8 for "The expression and function of 28s5-rtsRNA: an update"

### Sheet: Molecular Function
ID	Name	p-value	q-value Bonferroni	q-value FDR B&H	q-value FDR B&Y	Hit Count in Query List	Hit Count in Genome
GO:0003735	structural constituent of ribosome	1.901e-10	3.082e-07	3.082e-07	2.456e-06	32	192
GO:0008509	anion transmembrane transporter activity	7.566e-08	0.0001226	6.132e-05	0.0004886	52	516
GO:0022804	active transmembrane transporter activity	1.154e-07	0.0001871	6.238e-05	0.000497	38	326
GO:0015291	secondary active transmembrane transporter activity	3.651e-06	0.005919	0.00148	0.01179	29	249
GO:0015075	ion transmembrane transporter activity	5.275e-06	0.008551	0.001649	0.01314	82	1090
GO:0019900	kinase binding	6.417e-06	0.0104	0.001649	0.01314	78	1027
GO:0019843	rRNA binding	7.47e-06	0.01211	0.001649	0.01314	14	76
GO:0005215	transporter activity	8.137e-06	0.01319	0.001649	0.01314	97	1366
GO:0022853	active ion transmembrane transporter activity	2.101e-05	0.03405	0.003783	0.03015	26	231
GO:0019901	protein kinase binding	3.676e-05	0.0596	0.00596	0.04749	69	923
GO:0044389	ubiquitin-like protein ligase binding	4.338e-05	0.07031	0.006392	0.05093	33	342
GO:0022857	transmembrane transporter activity	5.066e-05	0.08212	0.006844	0.05453	87	1250
GO:0046978	TAP1 binding	7.156e-05	0.116	0.007297	0.05815	5	11
GO:0046977	TAP binding	7.156e-05	0.116	0.007297	0.05815	5	11
GO:0042910	xenobiotic transmembrane transporter activity	7.173e-05	0.1163	0.007297	0.05815	8	32
GO:0031625	ubiquitin protein ligase binding	7.203e-05	0.1168	0.007297	0.05815	31	321
GO:0030881	beta-2-microglobulin binding	0.0001181	0.1914	0.01126	0.08971	5	12
GO:0062061	TAP complex binding	0.0002594	0.4205	0.02261	0.1802	4	8
GO:0045182	translation regulator activity	0.000265	0.4296	0.02261	0.1802	19	169
GO:0008135	translation factor activity, RNA binding	0.0002933	0.4755	0.02377	0.1894	14	105
GO:1901682	sulfur compound transmembrane transporter activity	0.000325	0.5268	0.02509	0.1999	9	49
GO:0015379	potassium:chloride symporter activity	0.0004501	0.7297	0.03317	0.2643	4	9
GO:0140359	ABC-type transporter activity	0.0005867	0.9511	0.04135	0.3295	6	24
GO:0005319	lipid transporter activity	0.0006172	1	0.04169	0.3322	20	195
GO:0015318	inorganic molecular entity transmembrane transporter activity	0.0006593	1	0.04275	0.3406	66	965
GO:0070181	small ribosomal subunit rRNA binding	0.0007232	1	0.04342	0.346	4	10
GO:0046979	TAP2 binding	0.0007232	1	0.04342	0.346	4	10
GO:0008484	sulfuric ester hydrolase activity	0.0007624	1	0.04414	0.3517	5	17
GO:0015190	L-leucine transmembrane transporter activity	0.0008819	1	0.04765	0.3797	3	5
GO:0001730	2'-5'-oligoadenylate synthetase activity	0.0008819	1	0.04765	0.3797	3	5
GO:0019207	kinase regulator activity	0.0009722	1	0.04932	0.393	23	247
GO:0042887	amide transmembrane transporter activity	0.0009735	1	0.04932	0.393	10	68

### Sheet: Biological Process
ID	Name	p-value	q-value Bonferroni	q-value FDR B&H	q-value FDR B&Y	Hit Count in Query List	Hit Count in Genome
GO:0006613	cotranslational protein targeting to membrane	3.515e-16	2.696e-12	2.696e-12	2.567e-11	30	111
GO:0006614	SRP-dependent cotranslational protein targeting to membrane	7.674e-16	5.886e-12	2.943e-12	2.803e-11	29	106
GO:0045047	protein targeting to ER	2.013e-15	1.544e-11	5.147e-12	4.902e-11	31	126
GO:0072599	establishment of protein localization to endoplasmic reticulum	5.143e-15	3.945e-11	9.864e-12	9.393e-11	31	130
GO:0016032	viral process	8.632e-15	6.621e-11	1.324e-11	1.261e-10	100	1011
GO:0070972	protein localization to endoplasmic reticulum	1.06e-13	8.132e-10	1.355e-10	1.291e-09	33	163
GO:0000184	nuclear-transcribed mRNA catabolic process, nonsense-mediated decay	2.406e-13	1.845e-09	2.636e-10	2.51e-09	28	121
GO:0044403	biological process involved in symbiotic interaction	3.091e-13	2.371e-09	2.964e-10	2.823e-09	102	1102
GO:0006612	protein targeting to membrane	3.453e-12	2.649e-08	2.943e-09	2.803e-08	39	249
GO:0006413	translational initiation	7.325e-12	5.619e-08	5.619e-09	5.351e-08	35	210
GO:0090150	establishment of protein localization to membrane	2.952e-11	2.264e-07	2.059e-08	1.96e-07	51	418
GO:0006605	protein targeting	1.45e-10	1.112e-06	8.625e-08	8.213e-07	56	506
GO:0019080	viral gene expression	1.462e-10	1.121e-06	8.625e-08	8.213e-07	35	233
GO:0072594	establishment of protein localization to organelle	1.887e-10	1.448e-06	9.974e-08	9.497e-07	66	655
GO:0033365	protein localization to organelle	1.95e-10	1.496e-06	9.974e-08	9.497e-07	124	1607
GO:0019083	viral transcription	2.433e-10	1.866e-06	1.166e-07	1.111e-06	33	214
GO:0043603	cellular amide metabolic process	3.615e-10	2.773e-06	1.631e-07	1.553e-06	109	1362
GO:0007249	I-kappaB kinase/NF-kappaB signaling	4.514e-10	3.462e-06	1.924e-07	1.832e-06	41	317
GO:0034340	response to type I interferon	5.604e-10	4.299e-06	2.263e-07	2.155e-06	22	104
GO:0072657	protein localization to membrane	7.959e-10	6.106e-06	3.053e-07	2.907e-06	73	786
GO:0060337	type I interferon signaling pathway	1.073e-09	8.23e-06	3.919e-07	3.732e-06	21	98
GO:0051090	regulation of DNA-binding transcription factor activity	1.268e-09	9.726e-06	4.358e-07	4.15e-06	75	826
GO:0071357	cellular response to type I interferon	1.307e-09	1.002e-05	4.358e-07	4.15e-06	21	99
GO:0051091	positive regulation of DNA-binding transcription factor activity	1.417e-09	1.087e-05	4.529e-07	4.312e-06	64	657
GO:0006518	peptide metabolic process	4.873e-09	3.738e-05	1.495e-06	1.424e-05	87	1049
GO:0051092	positive regulation of NF-kappaB transcription factor activity	9.543e-09	7.32e-05	2.815e-06	2.681e-05	54	537
GO:0000956	nuclear-transcribed mRNA catabolic process	1.548e-08	0.0001188	4.399e-06	4.188e-05	30	214
GO:0043122	regulation of I-kappaB kinase/NF-kappaB signaling	2.723e-08	0.0002089	7.395e-06	7.042e-05	34	270
GO:0006886	intracellular protein transport	2.796e-08	0.0002144	7.395e-06	7.042e-05	124	1745
GO:0009057	macromolecule catabolic process	4.925e-08	0.0003778	1.259e-05	0.0001199	114	1580
GO:0043043	peptide biosynthetic process	5.2e-08	0.0003989	1.287e-05	0.0001225	73	868
GO:0043604	amide biosynthetic process	9.437e-08	0.0007239	2.262e-05	0.0002154	81	1016
GO:0030218	erythrocyte differentiation	1.083e-07	0.0008309	2.518e-05	0.0002398	30	233
GO:0060333	interferon-gamma-mediated signaling pathway	1.234e-07	0.0009469	2.785e-05	0.0002652	18	95
GO:0034341	response to interferon-gamma	1.311e-07	0.001006	2.873e-05	0.0002736	30	235
GO:0098656	anion transmembrane transport	3.385e-07	0.002597	7.053e-05	0.0006717	55	614
GO:0061919	process utilizing autophagic mechanism	3.544e-07	0.002718	7.053e-05	0.0006717	54	599
GO:0006914	autophagy	3.544e-07	0.002718	7.053e-05	0.0006717	54	599
GO:0034101	erythrocyte homeostasis	3.586e-07	0.002751	7.053e-05	0.0006717	30	246
GO:0006414	translational elongation	5.648e-07	0.004333	0.0001057	0.001006	68	838
GO:0006412	translation	5.648e-07	0.004333	0.0001057	0.001006	68	838
GO:0048525	negative regulation of viral process	5.911e-07	0.004534	0.000108	0.001028	18	105
GO:0002262	myeloid cell homeostasis	1.029e-06	0.007891	0.0001835	0.001748	33	300
GO:0044265	cellular macromolecule catabolic process	1.335e-06	0.01024	0.0002302	0.002192	93	1299
GO:1901565	organonitrogen compound catabolic process	1.35e-06	0.01036	0.0002302	0.002192	103	1482
GO:0071346	cellular response to interferon-gamma	1.915e-06	0.01469	0.0003193	0.00304	26	212
GO:0043123	positive regulation of I-kappaB kinase/NF-kappaB signaling	2.322e-06	0.01781	0.000379	0.003609	25	201
GO:0009725	response to hormone	3.263e-06	0.02503	0.0005214	0.004965	96	1382
GO:0009615	response to virus	3.528e-06	0.02706	0.0005523	0.00526	42	453
GO:0006575	cellular modified amino acid metabolic process	5.9e-06	0.04526	0.0009051	0.008619	27	239
GO:0010506	regulation of autophagy	6.75e-06	0.05178	0.001015	0.009668	36	372
GO:0140546	defense response to symbiont	7.668e-06	0.05882	0.00111	0.01057	33	329
GO:0051607	defense response to virus	7.668e-06	0.05882	0.00111	0.01057	33	329
GO:0019221	cytokine-mediated signaling pathway	7.867e-06	0.06035	0.001118	0.01064	65	852
GO:0055085	transmembrane transport	1.326e-05	0.1017	0.00185	0.01762	120	1887
GO:0030203	glycosaminoglycan metabolic process	1.629e-05	0.1249	0.002231	0.02125	21	170
GO:0009968	negative regulation of signal transduction	1.768e-05	0.1356	0.002379	0.02265	109	1687
GO:1903900	regulation of viral life cycle	2.535e-05	0.1944	0.003352	0.03192	21	175
GO:0045071	negative regulation of viral genome replication	2.918e-05	0.2239	0.003748	0.03569	11	57
GO:0050792	regulation of viral process	2.931e-05	0.2249	0.003748	0.03569	24	218
GO:0006749	glutathione metabolic process	3.369e-05	0.2584	0.004236	0.04034	13	79
GO:0048872	homeostasis of number of cells	3.481e-05	0.267	0.004307	0.04101	42	498
GO:0010243	response to organonitrogen compound	4.035e-05	0.3095	0.0049	0.04666	103	1605
GO:0010648	negative regulation of cell communication	4.088e-05	0.3136	0.0049	0.04666	114	1818
GO:0034097	response to cytokine	4.154e-05	0.3187	0.004902	0.04668	102	1587
GO:0023057	negative regulation of signaling	4.283e-05	0.3285	0.004978	0.0474	114	1820
GO:0006497	protein lipidation	4.744e-05	0.3639	0.005431	0.05172	14	93
GO:0001503	ossification	5.18e-05	0.3974	0.005844	0.05565	44	540
GO:0006022	aminoglycan metabolic process	5.356e-05	0.4109	0.005955	0.05671	21	184
GO:0140352	export from cell	6.315e-05	0.4844	0.006904	0.06574	105	1662
GO:0016236	macroautophagy	6.39e-05	0.4902	0.006904	0.06574	31	334
GO:0042908	xenobiotic transport	6.537e-05	0.5015	0.006965	0.06633	9	42
GO:0032940	secretion by cell	6.772e-05	0.5195	0.007084	0.06746	102	1607
GO:0034220	ion transmembrane transport	6.834e-05	0.5242	0.007084	0.06746	104	1646
GO:0071900	regulation of protein serine/threonine kinase activity	7.311e-05	0.5608	0.007478	0.07121	47	599
GO:0019885	antigen processing and presentation of endogenous peptide antigen via MHC class I	7.88e-05	0.6044	0.007842	0.07467	6	18
GO:0032816	positive regulation of natural killer cell activation	7.952e-05	0.61	0.007842	0.07467	9	43
GO:0043903	regulation of biological process involved in symbiotic interaction	7.973e-05	0.6116	0.007842	0.07467	24	232
GO:0020027	hemoglobin metabolic process	8.221e-05	0.6306	0.007983	0.07602	8	34
GO:0009967	positive regulation of signal transduction	8.704e-05	0.6677	0.008346	0.07948	115	1871
GO:0042541	hemoglobin biosynthetic process	9.151e-05	0.702	0.008666	0.08253	7	26
GO:0019058	viral life cycle	0.0001045	0.8016	0.009742	0.09277	35	407
GO:0042158	lipoprotein biosynthetic process	0.0001067	0.8183	0.009742	0.09277	14	100
GO:0055072	iron ion homeostasis	0.0001067	0.8183	0.009742	0.09277	14	100
GO:0006790	sulfur compound metabolic process	0.0001082	0.8298	0.009762	0.09296	36	424
GO:0046903	secretion	0.0001186	0.9099	0.01058	0.1008	110	1787
GO:0006629	lipid metabolic process	0.0001201	0.9216	0.01059	0.1009	101	1612
GO:0071495	cellular response to endogenous stimulus	0.0001347	1	0.01174	0.1118	116	1911
GO:0006402	mRNA catabolic process	0.000148	1	0.01251	0.1192	34	398
GO:0006643	membrane lipid metabolic process	0.0001521	1	0.01251	0.1192	23	227
GO:0042119	neutrophil activation	0.0001525	1	0.01251	0.1192	41	515
GO:0006103	2-oxoglutarate metabolic process	0.0001527	1	0.01251	0.1192	6	20
GO:0006887	exocytosis	0.0001584	1	0.01251	0.1192	69	1015
GO:0140029	exocytic process	0.0001584	1	0.01251	0.1192	69	1015
GO:0099500	vesicle fusion to plasma membrane	0.0001584	1	0.01251	0.1192	69	1015
GO:0097193	intrinsic apoptotic signaling pathway	0.0001585	1	0.01251	0.1192	31	351
GO:0006644	phospholipid metabolic process	0.0001599	1	0.01251	0.1192	37	449
GO:0006401	RNA catabolic process	0.0001599	1	0.01251	0.1192	37	449
GO:0030099	myeloid cell differentiation	0.0001615	1	0.01251	0.1192	50	672
GO:0015804	neutral amino acid transport	0.0001644	1	0.01261	0.1201	9	47
GO:0030163	protein catabolic process	0.0001671	1	0.01269	0.1209	71	1054
GO:0006826	iron ion transport	0.0001892	1	0.01414	0.1346	13	93
GO:0097190	apoptotic signaling pathway	0.0001898	1	0.01414	0.1346	52	712
GO:1901698	response to nitrogen compound	0.0001963	1	0.01436	0.1367	105	1712
GO:0044255	cellular lipid metabolic process	0.0001995	1	0.01436	0.1367	77	1173
GO:0007033	vacuole organization	0.0002033	1	0.01436	0.1367	21	202
GO:0060759	regulation of response to cytokine stimulus	0.0002033	1	0.01436	0.1367	21	202
GO:0006664	glycolipid metabolic process	0.0002039	1	0.01436	0.1367	15	119
GO:0007167	enzyme linked receptor protein signaling pathway	0.0002045	1	0.01436	0.1367	85	1326
GO:0002483	antigen processing and presentation of endogenous peptide antigen	0.0002059	1	0.01436	0.1367	6	21
GO:0048821	erythrocyte development	0.0002136	1	0.01476	0.1405	12	82
GO:0015820	leucine transport	0.0002163	1	0.01481	0.141	4	8
GO:0036230	granulocyte activation	0.0002198	1	0.01492	0.1421	41	524
GO:0006508	proteolysis	0.000222	1	0.01493	0.1422	118	1975
GO:1903509	liposaccharide metabolic process	0.0002239	1	0.01493	0.1422	15	120
GO:0043312	neutrophil degranulation	0.0002293	1	0.01517	0.1444	39	491
GO:0061025	membrane fusion	0.0002336	1	0.01532	0.1459	78	1198
GO:0001959	regulation of cytokine-mediated signaling pathway	0.0002418	1	0.01572	0.1497	20	190
GO:0002181	cytoplasmic translation	0.0002448	1	0.01578	0.1502	14	108
GO:0045859	regulation of protein kinase activity	0.000269	1	0.0172	0.1637	66	978
GO:0002283	neutrophil activation involved in immune response	0.0002812	1	0.01783	0.1698	39	496
GO:0048284	organelle fusion	0.0002993	1	0.01882	0.1792	73	1113
GO:0018196	peptidyl-asparagine modification	0.0003025	1	0.01887	0.1797	7	31
GO:0032328	alanine transport	0.0003209	1	0.01971	0.1877	5	15
GO:0090174	organelle membrane fusion	0.0003212	1	0.01971	0.1877	71	1078
GO:0070423	nucleotide-binding oligomerization domain containing signaling pathway	0.0003304	1	0.02	0.1904	8	41
GO:0043549	regulation of kinase activity	0.0003311	1	0.02	0.1904	72	1098
GO:0001655	urogenital system development	0.000341	1	0.02044	0.1946	43	570
GO:0032880	regulation of protein localization	0.000358	1	0.0212	0.2019	72	1101
GO:0032814	regulation of natural killer cell activation	0.0003628	1	0.0212	0.2019	10	63
GO:0051248	negative regulation of protein metabolic process	0.0003681	1	0.0212	0.2019	83	1312
GO:0006506	GPI anchor biosynthetic process	0.0003728	1	0.0212	0.2019	7	32
GO:0034112	positive regulation of homotypic cell-cell adhesion	0.0003758	1	0.0212	0.2019	4	9
GO:0002480	antigen processing and presentation of exogenous peptide antigen via MHC class I, TAP-independent	0.0003758	1	0.0212	0.2019	4	9
GO:0002477	antigen processing and presentation of exogenous peptide antigen via MHC class Ib	0.0003758	1	0.0212	0.2019	4	9
GO:0015803	branched-chain amino acid transport	0.0003758	1	0.0212	0.2019	4	9
GO:1902532	negative regulation of intracellular signal transduction	0.00038	1	0.02127	0.2026	52	733
GO:0051338	regulation of transferase activity	0.0003856	1	0.02139	0.2037	78	1218
GO:0045824	negative regulation of innate immune response	0.0003921	1	0.02139	0.2037	13	100
GO:0035872	nucleotide-binding domain, leucine rich repeat containing receptor signaling pathway	0.0003928	1	0.02139	0.2037	8	42
GO:0006024	glycosaminoglycan biosynthetic process	0.0003932	1	0.02139	0.2037	14	113
GO:0045055	regulated exocytosis	0.0004023	1	0.02173	0.2069	60	881
GO:0042157	lipoprotein metabolic process	0.0004276	1	0.02286	0.2177	16	141
GO:0002446	neutrophil mediated immunity	0.0004292	1	0.02286	0.2177	40	524
GO:1901652	response to peptide	0.0004374	1	0.02314	0.2203	55	792
GO:0006906	vesicle fusion	0.0004495	1	0.02362	0.2249	70	1072
GO:0006650	glycerophospholipid metabolic process	0.0005123	1	0.02674	0.2546	30	359
GO:0008610	lipid biosynthetic process	0.0005496	1	0.02842	0.2707	56	818
GO:0018345	protein palmitoylation	0.0005524	1	0.02842	0.2707	7	34
GO:0031344	regulation of cell projection organization	0.0005558	1	0.02842	0.2707	61	911
GO:0002428	antigen processing and presentation of peptide antigen via MHC class Ib	0.0006049	1	0.03065	0.2918	4	10
GO:0045087	innate immune response	0.0006072	1	0.03065	0.2918	73	1141
GO:0030213	hyaluronan biosynthetic process	0.000615	1	0.03084	0.2936	5	17
GO:0098657	import into cell	0.0006245	1	0.03111	0.2962	25	282
GO:0006505	GPI anchor metabolic process	0.0006649	1	0.03291	0.3133	7	35
GO:0010508	positive regulation of autophagy	0.0006816	1	0.03352	0.3192	15	133
GO:1902017	regulation of cilium assembly	0.000691	1	0.03376	0.3215	13	106
GO:0051726	regulation of cell cycle	0.0006992	1	0.03395	0.3233	87	1418
GO:0006023	aminoglycan biosynthetic process	0.0007255	1	0.03492	0.3325	14	120
GO:1901653	cellular response to peptide	0.0007284	1	0.03492	0.3325	41	556
GO:0043434	response to peptide hormone	0.0007465	1	0.03557	0.3387	48	682
GO:0098713	leucine import across plasma membrane	0.0007678	1	0.0357	0.3399	3	5
GO:1903801	L-leucine import across plasma membrane	0.0007678	1	0.0357	0.3399	3	5
GO:1901463	regulation of tetrapyrrole biosynthetic process	0.0007678	1	0.0357	0.3399	3	5
GO:0070453	regulation of heme biosynthetic process	0.0007678	1	0.0357	0.3399	3	5
GO:0002221	pattern recognition receptor signaling pathway	0.0008004	1	0.03686	0.351	23	255
GO:0001822	kidney development	0.0008023	1	0.03686	0.351	38	506
GO:0016241	regulation of macroautophagy	0.0008766	1	0.04003	0.3812	17	165
GO:0032269	negative regulation of cellular protein metabolic process	0.0009062	1	0.04113	0.3917	77	1235
GO:0045088	regulation of innate immune response	0.0009518	1	0.04267	0.4063	30	373
GO:0016042	lipid catabolic process	0.0009566	1	0.04267	0.4063	31	390
GO:0034612	response to tumor necrosis factor	0.0009566	1	0.04267	0.4063	31	390
GO:0071345	cellular response to cytokine stimulus	0.0009685	1	0.04294	0.4089	88	1453
GO:0008630	intrinsic apoptotic signaling pathway in response to DNA damage	0.001005	1	0.0443	0.4219	14	124
GO:0002252	immune effector process	0.001046	1	0.04563	0.4345	91	1516
GO:1902533	positive regulation of intracellular signal transduction	0.001047	1	0.04563	0.4345	76	1222
GO:0033993	response to lipid	0.001068	1	0.04627	0.4406	91	1517
GO:0044242	cellular lipid catabolic process	0.001096	1	0.04722	0.4497	23	261
GO:0019883	antigen processing and presentation of endogenous antigen	0.001102	1	0.04722	0.4497	6	28
GO:0019079	viral genome replication	0.001123	1	0.04786	0.4557	16	154
GO:1901135	carbohydrate derivative metabolic process	0.001161	1	0.04913	0.4679	84	1383
GO:0060341	regulation of cellular localization	0.001166	1	0.04913	0.4679	66	1034

### Sheet: Cellular Component
ID	Name	p-value	q-value Bonferroni	q-value FDR B&H	q-value FDR B&Y	Hit Count in Query List	Hit Count in Genome
GO:0022626	cytosolic ribosome	1.955e-16	1.742e-13	1.742e-13	1.284e-12	33	132
GO:0044391	ribosomal subunit	2.826e-11	2.518e-08	1.259e-08	9.278e-08	35	218
GO:0005774	vacuolar membrane	1.675e-10	1.493e-07	4.976e-08	3.667e-07	52	448
GO:0005765	lysosomal membrane	5.186e-10	4.621e-07	7.973e-08	5.877e-07	47	394
GO:0098852	lytic vacuole membrane	5.186e-10	4.621e-07	7.973e-08	5.877e-07	47	394
GO:0005840	ribosome	5.52e-10	4.918e-07	7.973e-08	5.877e-07	39	291
GO:0022625	cytosolic large ribosomal subunit	6.264e-10	5.581e-07	7.973e-08	5.877e-07	17	61
GO:0043202	lysosomal lumen	3.304e-09	2.944e-06	3.68e-07	2.712e-06	21	103
GO:0005764	lysosome	7.203e-09	6.418e-06	6.418e-07	4.73e-06	70	772
GO:0000323	lytic vacuole	7.203e-09	6.418e-06	6.418e-07	4.73e-06	70	772
GO:0022627	cytosolic small ribosomal subunit	2.871e-08	2.558e-05	2.326e-06	1.714e-05	16	68
GO:0012506	vesicle membrane	1.394e-07	0.0001242	1.035e-05	7.627e-05	72	865
GO:0010008	endosome membrane	8.708e-07	0.0007759	5.968e-05	0.0004399	49	532
GO:0031984	organelle subcompartment	1.482e-06	0.001321	9.433e-05	0.0006952	128	1936
GO:0015935	small ribosomal subunit	1.789e-06	0.001594	0.0001063	0.0007833	17	101
GO:0030659	cytoplasmic vesicle membrane	3.729e-06	0.003323	0.0002077	0.001531	66	842
GO:0005775	vacuolar lumen	4.726e-06	0.004211	0.0002477	0.001826	23	181
GO:0005789	endoplasmic reticulum membrane	6.773e-06	0.006035	0.0003305	0.002436	86	1211
GO:0015934	large ribosomal subunit	7.048e-06	0.00628	0.0003305	0.002436	18	123
GO:0098827	endoplasmic reticulum subcompartment	7.929e-06	0.007065	0.0003532	0.002603	86	1216
GO:0045202	synapse	8.504e-06	0.007577	0.0003608	0.002659	110	1662
GO:0042824	MHC class I peptide loading complex	1.562e-05	0.01392	0.0006325	0.004662	6	14
GO:0042175	nuclear outer membrane-endoplasmic reticulum membrane network	1.754e-05	0.01563	0.0006794	0.005007	86	1242
GO:0030055	cell-substrate junction	2.44e-05	0.02174	0.0009057	0.006675	39	438
GO:0005925	focal adhesion	3.126e-05	0.02786	0.001076	0.007928	38	427
GO:0005768	endosome	3.329e-05	0.02966	0.001076	0.007928	76	1081
GO:0005776	autophagosome	3.372e-05	0.03004	0.001076	0.007928	15	101
GO:0042612	MHC class I protein complex	3.38e-05	0.03012	0.001076	0.007928	5	10
GO:0031300	intrinsic component of organelle membrane	7.146e-05	0.06367	0.002196	0.01618	39	460
GO:0042581	specific granule	7.918e-05	0.07055	0.002352	0.01733	19	160
GO:0031301	integral component of organelle membrane	0.0001129	0.1006	0.003244	0.02391	36	421
GO:0000139	Golgi membrane	0.0002225	0.1982	0.006028	0.04443	58	817
GO:0030176	integral component of endoplasmic reticulum membrane	0.0002233	0.1989	0.006028	0.04443	19	173
GO:0030139	endocytic vesicle	0.0002518	0.2244	0.006599	0.04863	30	341
GO:0031227	intrinsic component of endoplasmic reticulum membrane	0.0003978	0.3545	0.01013	0.07465	19	181
GO:0005794	Golgi apparatus	0.0004297	0.3829	0.01064	0.07839	108	1792
GO:0098791	Golgi apparatus subcompartment	0.0004767	0.4248	0.01148	0.08461	65	971
GO:0031901	early endosome membrane	0.0005044	0.4494	0.01183	0.08716	18	170
GO:0045239	tricarboxylic acid cycle enzyme complex	0.0006418	0.5719	0.01438	0.106	5	17
GO:0140534	endoplasmic reticulum protein-containing complex	0.0006457	0.5753	0.01438	0.106	16	145
GO:0042788	polysomal ribosome	0.0007028	0.6262	0.01527	0.1126	7	35
GO:0055038	recycling endosome membrane	0.0007534	0.6713	0.01598	0.1178	12	93
GO:0098591	external side of apical plasma membrane	0.0007892	0.7031	0.01635	0.1205	3	5
GO:1902911	protein kinase complex	0.001069	0.9526	0.02132	0.1571	13	110
GO:0045335	phagocytic vesicle	0.001077	0.9592	0.02132	0.1571	16	152
GO:0070161	anchoring junction	0.001153	1	0.02233	0.1646	60	911
GO:0005844	polysome	0.001328	1	0.02517	0.1855	11	86
GO:0045252	oxoglutarate dehydrogenase complex	0.001527	1	0.02779	0.2048	3	6
GO:0048471	perinuclear region of cytoplasm	0.001528	1	0.02779	0.2048	60	922
GO:0030133	transport vesicle	0.001782	1	0.03175	0.234	38	524
GO:1990184	amino acid transport complex	0.002018	1	0.03419	0.2519	2	2
GO:0005740	mitochondrial envelope	0.002041	1	0.03419	0.2519	57	877
GO:0001650	fibrillar center	0.002072	1	0.03419	0.2519	15	147
GO:0035579	specific granule membrane	0.002107	1	0.03419	0.2519	11	91
GO:0019898	extrinsic component of membrane	0.00211	1	0.03419	0.2519	29	372
GO:0031902	late endosome membrane	0.002214	1	0.03523	0.2597	15	148
GO:0030670	phagocytic vesicle membrane	0.002345	1	0.03545	0.2613	10	79
GO:0031967	organelle envelope	0.002348	1	0.03545	0.2613	83	1385
GO:0031975	envelope	0.002348	1	0.03545	0.2613	83	1385
GO:0032398	MHC class Ib protein complex	0.002585	1	0.03838	0.2829	3	7
GO:0005797	Golgi medial cisterna	0.002804	1	0.04096	0.3019	5	23
GO:0030658	transport vesicle membrane	0.003035	1	0.04362	0.3215	21	247
GO:0030666	endocytic vesicle membrane	0.003406	1	0.04816	0.355	16	170
GO:0005769	early endosome	0.003478	1	0.04841	0.3568	31	420
GO:0031966	mitochondrial membrane	0.003568	1	0.0489	0.3604	53	824
GO:0099501	exocytic vesicle membrane	0.003688	1	0.04904	0.3614	14	141
GO:0030672	synaptic vesicle membrane	0.003688	1	0.04904	0.3614	14	141
